# Accurate profiling of forensic autosomal STRs using the Oxford Nanopore Technologies MinION device

**DOI:** 10.1101/2021.07.01.450747

**Authors:** Courtney L. Hall, Rupesh K. Kesharwani, Nicole R. Phillips, John V. Planz, Fritz J. Sedlazeck, Roxanne R. Zascavage

## Abstract

The high variability characteristic of short tandem repeat (STR) markers is harnessed for human identification in forensic genetic analyses. Despite the power and reliability of current typing techniques, sequence-level information both within and around STRs are masked in the length-based profiles generated. Forensic STR typing using next generation sequencing (NGS) has therefore gained attention as an alternative to traditional capillary electrophoresis (CE) approaches. In this proof-of-principle study, we evaluate the forensic applicability of the newest and smallest NGS platform available – the Oxford Nanopore Technologies (ONT) MinION device. Although nanopore sequencing on the handheld MinION offers numerous advantages, including on-site sample processing, the relatively high error rate and lack of forensic-specific analysis software has prevented accurate profiling across STR panels in previous studies. Here we present STRspy, a streamlined method capable of producing length- and sequence-based STR allele designations from noisy, long-read data. To demonstrate the capabilities of STRspy, seven reference samples (female: n = 2; male: n = 5) were amplified at 15 and 30 PCR cycles using the Promega PowerSeq 46GY System and sequenced on the ONT MinION device in triplicate. Basecalled reads were processed with STRspy using a custom database containing alleles reported in the STRSeq BioProject NIST 1036 dataset. Resultant STR allele designations and flanking region single nucleotide polymorphism (SNP) calls were compared to the manufacturer-validated genotypes for each sample. STRspy generated robust and reliable genotypes across all autosomal STR loci amplified with 30 PCR cycles, achieving 100% concordance based on both length and sequence. Furthermore, we were able to identify flanking region SNPs with >90% accuracy. These results demonstrate that nanopore sequencing platforms are capable of revealing additional variation in and around STR loci depending on read coverage. As the first long-read platform-specific method to successfully profile the entire panel of autosomal STRs amplified by a commercially available multiplex, STRspy significantly increases the feasibility of nanopore sequencing in forensic applications.
