## Supplementary Table S1-S3 for "Accurate profiling of forensic autosomal STRs using the Oxford Nanopore Technologies MinION device"

### Sheet: S1 - Run Details
	Supplementary Table S1 - MinION sequencing run details.
	Run #	1	2	3	4	5	6	7	8	9
	PCR cycles	15	15	15/10*	30	30	30	30	30	30
	Sample.triplicate	NISTAc.1	NISTAc.2	NISTCd.3	NISTAd.1	NISTAd.2	NISTAd.3	NISTAc.1	NISTAc.2	NISTAc.3
		NISTBc.1	NISTBc.2	2800M.3	NISTBd.1	NISTBd.2	NISTBd.3	NISTBc.1	NISTBc.2	NISTBc.3
		NISTCc.1	NISTCc.2	NISTAc.1*	NISTCd.1	NISTCd.2	NISTCd.3	NISTCc.1	NISTCc.2	NISTCc.3
		NISTAd.1	NISTAd.2	NISTBc.1*	2800M.1	2800M.2	2800M.3
		NISTBd.1	NISTBd.2	NISTCc.1*
		NISTCd.1	NISTCd.2	NISTAc.2*
		2800M.1	2800M.2	NISTBc.2*
			NISTAc.3	NISTCc.2*
			NISTBc.3	NISTAc.3*
			NISTCc.3	NISTBc.3*
			NISTAd.3	NISTCc.3*
			NISTBd.3
	*sequencing data not included in the current study

### Sheet: S2 - Overall Coverage
	Supplementary Table S2 - Overall coverage.
				30-cycle				15-cycle
	Sample	Triplicate		Total aligned reads	STR aligned reads	Total:STR aligned reads		Total aligned reads	STR aligned reads	Total:STR aligned reads
	2800M	1		8211019	7325461	0.89215		10185	6622	0.650172
		2		10485404	9514161	0.907372		23738	16014	0.674615
		3		7811448	7101644	0.909133		20073	13139	0.654561
	NISTAc	1		6852921	6103122	0.890587		5300	3904	0.736604
		2		6969767	6116495	0.877575		12605	8806	0.698612
		3		7558006	6682430	0.884153		15800	10550	0.667722
	NISTBc	1		13656701	12447212	0.911436		10107	6005	0.594143
		2		11933551	10987665	0.920737		27290	16096	0.589813
		3		15724912	14333631	0.911524		23344	13608	0.582934
	NISTCc	1		11726444	10890382	0.928703		7531	5149	0.683707
		2		11895951	10930803	0.918868		19136	12908	0.67454
		3		16201452	14916992	0.920719		21173	14164	0.668965
	NISTAd	1		3981187	3518920	0.883887		7141	3639	0.509592
		2		9281500	8414983	0.90664		20586	12047	0.585204
		3		5489336	4941964	0.900284		17547	9858	0.561805
	NISTBd	1		7993749	7245492	0.906395		9559	6340	0.663249
		2		13698486	12612967	0.920756		25091	17363	0.692001
		3		7991785	7279976	0.910932		19127	12487	0.652847
	NISTCd	1		7670183	7088214	0.924126		10707	7642	0.713739
		2		16719680	15425589	0.922601		26608	19071	0.716739
		3		7701310	7021321	0.911705		17753	12365	0.696502
	Average	Average		9.9788e+06	9.09045e+06	0.907633		16685.8	10846.5	0.65086

### Sheet: S3 - Locus Coverage
	Supplementary Table S3 - Locus coverage.
			2800M								NISTAc								NISTBc								NISTCc								NISTAd								NISTBd
			30-cycle				15-cycle				30-cycle				15-cycle				30-cycle				15-cycle				30-cycle				15-cycle				30-cycle				15-cycle				30-cycle				15-cycle
	Locus		1	2	3		1	2	3		1	2	3		1	2	3		1	2	3		1	2	3		1	2	3		1	2	3		1	2	3		1	2	3		1	2	3		1	2	3
	CSF1PO		169767	216912	170000		281	562	258		263987	188244	250155		229	459	591		296398	220588	309651	205	205	587	500		266059	197391	296703		179	459	543		159545	379589	165794		224	595	484		163066	315352	142828		226	589	456
	D10S1248		95953	183556	114634		158	313	192		311980	307800	302964		170	291	352		270480	184799	243734	107	107	301	184		268991	158664	358958		125	254	226		94375	291112	204096		105	408	330		96639	219339	122561		107	329	344
	D12S391		21702	44736	28570		20	96	65		60840	74293	80803		15	48	56		90457	76685	94731	27	27	76	35		83739	58422	106584		28	51	43		22947	94625	43846		16	82	53		18274	54483	31544		14	83	51
	D13S317		488914	492982	407104		588	1190	924		345109	322820	368942		193	543	513		325552	268551	402410	250	250	578	498		352039	269528	476273		157	565	567		239385	442218	297919		266	593	549		253945	390726	213007		307	756	413
	D16S539		282577	317466	260642		394	854	535		485513	458703	459694		329	740	870		705160	590208	721051	346	346	1031	894		474035	562772	731277		269	752	947		343736	572865	412608		333	1136	729		258683	518126	296108		408	809	653
	D18S51		116014	194866	106289		115	284	441		161537	188980	228169		91	176	223		194255	194832	296560	111	111	230	210		146100	183637	259604		85	241	201		79384	216390	125219		63*	248	220		102023	213105	109893		105	331	196
	D19S443		245493	396392	261474		129	466	541		227703	244519	241712		110	227	269		272265	240930	385266	119	119	306	265		213249	259586	326646		97	241	259		155988	299279	191178		99	348	262		232579	346445	202582		117	294	233
	D1S1656		37035	68307	51325		64	174	70		101896	132295	120351		117	237	290		103403	84521	96964	94	94	148	164		92889	76805	119394		71	168	177		44017	142208	84760		104	331	305		50908	97216	57390		89	266	189
	D21S11		265224	396627	306047		280	739	676		431928	407419	464096		251	569	511		319888	406941	526133	239	239	576	521		441315	389342	560341		205	588	524		229765	619634	343534		218	625	782		328908	565571	272991		207	767	569
	D22S1045		15878	29305	18080		10	46	24*		41063	46420	53816		12*	20*	34*		66636	51582	86476	13	13	37	32		49062	42650	88512		13	18	26		9249	45982	17708		7	38	40*		7682	30413	16075		10*	26	32
	D2S1338		376779	402458	335286		216	566	416		320787	397136	434729		179	453	503		321069	460762	607548	155	155	429	390		349702	393974	550938		137	411	415		236455	588644	325490		169	751	461		319740	435890	254477		183	559	365
	D2S441		138141	211803	155877		199	449	199		190622	206014	199786		145	393	374		272826	217433	326606	178	178	517	379		250374	188510	251555		118	332	344		119107	279178	159401		178	498	401		150314	239256	145523		188	394	318
	D3S1358		160745	209272	148585		103	311	348		288595	295155	297238		92	140	300		351641	320593	439379	131	131	263	191		286862	243033	401911		109	146	130		92727	310602	166276		66	292	261		120282	238227	169284		67	361	236
	D5S818		111005	116507	101906		94	243	110		131223	143085	131532		93	241	250		154500	124033	200354	75	75	211	236		113559	131055	209179		50	190	192		88319	164974	111669		69	306	208		114668	187782	98921		98	239	134
	D7S820		165077	300183	165107		118	397	302		341196	258409	287685		149	262	467		369689	254079	427833	118	118	355	216		308724	312060	423097		146*	283	243		155330	390528	211380		120	378	371		194621	443934	230690		134	522	334
	D8S1179		302155	351651	256893		189	463	288		345556	335082	428901		159	369	447		388063	384737	536389	134	134	447	430		345588	406055	657146		191	384	464		241627	518087	318946		130	444	400		269615	466043	238510		172	495	394
	FGA		128690	176202	129371		180	503	508		229549	223692	271279		181	351	462		202612	163863	227322	169	169	371	402		208922	239671	293230		147	421	365		98070	312697	151859		170	482	505		116332	267750	124667		215	556	416
	PentaD		219969	396228	263543		271	783	640		306652	312606	306243		254	425	559		293763	338933	416388	237	237	567	607		375616	372316	444385		211	368	509		161142	413033	278337		156	609	504		193519	373701	192432		222	675	547
	PentaE		309908	353834	278340		163*	405*	266*		448552	437098	458131		169	438	443*		584430	435251	568703	122	122*	358*	273*		496317	467644	499213		58	192	107		292591	785303	424708		224	533	226		280474	463161	296972		280	723	429
	TH01		44309	47579	44024		47	106	47		51285	42818	70111		38*	71	99		96272	96940	162633	38	38	131	124		52830	103280	129611		63	84	122		31052	74020	27489		22	135	77		26180	53471	31586		38	101	93
	TPOX		142544	142943	133945		164	333	91		164372	172086	205864		182	326	438		284390	224686	257383	157	157	513	418		170807	239469	394572		166	383	506		86064	228198	144664		106	303	400		92518	134284	93222		143	392	276*
	vWA		212730	227728	180048		121	399	204		280494	267956	304777		112	302	386		264348	293201	417577	137	137	366	366		240996	313745	339879		100	283	328		129942	295265	208196		121	560	228		199911	269842	166845		139	436	284
			*incorrect allele designations predicted by STRspy
